# Males deploy multifaceted strategies and hijack longevity pathways to induce premature demise of the opposite sex

**DOI:** 10.1101/2020.06.30.181008

**Authors:** Lauren N. Booth, Cheng Shi, Cindy Tantilert, Robin W. Yeo, Katja Hebestreit, Cecilia N. Hollenhorst, Coleen T. Murphy, Anne Brunet

## Abstract

Interactions between the sexes negatively impact health in many species, including mammals^1–9^. In mice, sexual interactions induce weight gain and shorten lifespan in females, independent of fertilization^6,9^. In *Caenorhabditis*, males shorten the lifespan of the opposite sex (females or hermaphrodites)^1–3,8^. However, the mechanisms underlying the negative influence of males on lifespan – and their overlap with known longevity pathways – are still largely unknown. Here, we use transcriptomic profiling and targeted screens to systematically uncover new conserved genes involved in male-induced demise. Interestingly, deficiency of these genes individually, and especially in combination, induces strong protection, highlighting the benefit of combining interventions to extend lifespan. Some genes (e.g. *acbp-3, col-43*) only extend hermaphrodite lifespan when knocked-down in the presence of males, suggesting specific protective mechanisms against male-induced demise. However, we also uncover two previously unknown longevity genes (*sri-40* and *delm-2*) that, when knocked-down, extend hermaphrodite lifespan both with and without males, which points to new broad mechanisms of resistance. In sharp contrast, many classical long-lived mutants are actually short-lived in the presence of males, suggesting that males hijack and suppress known longevity pathways. This systematic analysis reveals striking differences in longevity in single sex versus mixed sex environments and uncovers the elaborate network of functional regulation elicited by sexual interactions, which could extend to other species.
