## Supplementary Table 1 for "Males deploy multifaceted strategies and hijack longevity pathways to induce premature demise of the opposite sex"

### Sheet: List
	Supplementary Table 1
	Lifespan Assay Results
	Strain/Treatment	Temp.	Median Lifespan	# Worms	# Censored	% Median Lifespan Change	P-Value (Mantel-Cox Log-Rank)	Associated Fig.	Researcher
	glp-1 her (no males)	25	17	140	9			not shown, with RNA-seq	LNB
	glp-1 her (+WT males starting day 2 of life)	25	15	77	42	-0.118	< 0.0001 vs. glp-1 her (no males)	not shown, with RNA-seq	LNB
	glp-1 her (no males)	25	20	150	7			not shown, with RNA-seq	LNB
	glp-1 her (+WT males starting day 2 of life)	25	14	79	45	-0.3	< 0.0001 vs. glp-1 her (no males)	not shown, with RNA-seq	LNB
	glp-1 her (no males)	25	19	156	13			not shown, with RNA-seq	LNB
	glp-1 her (+WT males starting day 2 of life)	25	13	67	21	-0.32	< 0.0001 vs. glp-1 her (no males)	not shown, with RNA-seq	LNB
	glp-1 her (no males)	25	23	156	10			not shown, with RNA-seq	LNB
	glp-1 her (+WT males starting day 2 of life)	25	14	74	8	-0.39	< 0.0001 vs. glp-1 her (no males)	not shown, with RNA-seq	LNB
	glp-1 her (no males)	25	16	155	28			not shown, with RNA-seq	LNB
	glp-1 her (+WT males starting day 2 of life)	25	14	77	12	-0.13	< 0.0001 vs. glp-1 her (no males)	not shown, with RNA-seq	LNB
	glp-1 her (no males)	25	17	154	13			Fig. 1b and with RNA-seq	LNB
	glp-1 her (+WT males starting day 2 of life)	25	13	79	9	-0.24	< 0.0001 vs. glp-1 her (no males)	Fig. 1b and with RNA-seq	LNB
	glp-1 her (no males)	25	17	153	7			not shown	LNB
	glp-1 her (+WT males starting day 2 of life)	25	15	148	13	-0.12	< 0.0001 vs. glp-1 her (no males)	not shown	LNB
	glp-1 her (+WT males on day 2 to 3 of life)	25	15	149	21	-0.12	0.0003 vs. glp-1 her (no males)	not shown	LNB
	glp-1 her (+WT males on day 6 to 7 of life)	25	17	148	14	0	0.0228 vs. glp-1 her (no males)	not shown	LNB
						0.13	ns vs. glp-1 her (+WT males on day 2 to 3)	not shown	LNB
	N2 her on EV (no males)	20	23	32	8			Fig. 1i, Ext. Data Fig. 2a, c, d, e	LNB
	N2 her on EV (+males starting on day 3 of life)	20	17	37	18	-0.26	<0.0001 vs. N2 her on EV (no males)	Fig. 1i, Ext. Data Fig. 2a, c, d, e	LNB
	N2 on utx-1 RNAi (no males)	20	26	34	9	0.13	ns (0.1) vs. N2 her on EV (no males)	not shown	LNB
	N2 on utx-1 RNAi (+males starting on day 3 of life)	20	19	36	7	0.12	0.002 vs. N2 her on EV (+males starting on day 3 o flife)	not shown	LNB
						-0.27	<0.0001 vs. N2 on utx-1 RNAi (no males)		LNB
	N2 on acox-1.3 RNAi (no males)	20	23	32	12	0	ns (0.9023) vs. N2 her on EV (no males)	Fig. 1i, Ext. Data Fig. 2a, c	LNB
	N2 on acox-1.3 RNAi (+males starting on day 3 of life)	20	19	36	15	0.12	0.0193 vs. N2 her on EV (+males starting on day 3 of life)	Fig. 1i, Ext. Data Fig. 2a, c	LNB
						-0.17	0.0004 vs. N2 on acox-1.3 RNAi (no males)		LNB
	N2 on R03G8.4 RNAi (no males)	20	23	33	5	0	ns (0.8612) vs. N2 her on EV (no males)	Fig. 1i, Ext. Data Fig. 2a	LNB
	N2 on R03G8.4 RNAi (+males starting on day 3 of life)	20	19	36	12	0.12	ns (0.0552) vs. N2 her on EV (+males starting on day 3 of life)	Fig. 1i, Ext. Data Fig. 2a	LNB
						-0.17	<0.0001 vs. N2 on R03G8.4 RNAi (no males)		LNB
	N2 on C29F7.2 RNAi (no males)	20	25	37	10	0.09	ns (0.2862) vs. N2 her on EV (no males)	Fig. 1i, Ext. Data Fig. 2a	LNB
	N2 on C29F7.2 RNAi (+males starting on day 3 of life)	20	17	36	13	0	ns (0.9899) vs. N2 her on EV (+males starting on day 3 of life)	Fig. 1i, Ext. Data Fig. 2a	LNB
						-0.32	<0.0001 vs. N2 on C29F7.2 RNAi (no males)		LNB
	N2 on tag-141 RNAi (no males)	20	23	33	7	0	ns (0.4121) vs. N2 her on EV (no males)	Fig. 1i, Ext. Data Fig. 2a	LNB
	N2 on tag-141 RNAi (+males starting on day 3 of life)	20	15	36	10	-0.12	ns (0.3339) vs. N2 her on EV (+males starting on day 3 of life)	Fig. 1i, Ext. Data Fig. 2a	LNB
						-0.35	<0.0001 vs. N2 on tag-141 RNAi (no males)		LNB
	N2 on lys-3 RNAi (no males)	20	25	34	12	0.09	ns (0.6581) vs. N2 her on EV (no males)	Fig. 1i, Ext. Data Fig. 2a	LNB
	N2 on lys-3 RNAi (+males starting on day 3 of life)	20	17	37	10	0	ns (0.6452) vs. N2 her on EV (+males starting on day 3 of life)	Fig. 1i, Ext. Data Fig. 2a	LNB
						-0.32	<0.0001 vs. N2 on lys-3 RNAi (no males)		LNB
	N2 on kgb-1 RNAi (no males)	20	23	34	11	0	ns (0.3343) vs. N2 her on EV (no males)	Fig. 1i, Ext. Data Fig. 2a	LNB
	N2 on kgb-1 RNAi (+males starting on day 3 of life)	20	15	32	13	-0.12	ns (0.1537) vs. N2 her on EV (+males starting on day 3 of life)	Fig. 1i, Ext. Data Fig. 2a	LNB
						-0.35	<0.0001 vs. N2 on kgb-1 RNAi (no males)		LNB
	N2 on pud-2.1 RNAi (no males)	20	21	36	9	-0.09	ns (0.0971) vs. N2 her on EV (no males)	Fig. 1i, Ext. Data Fig. 2a	LNB
	N2 on pud-2.1 RNAi (+males starting on day 3 of life)	20	17	37	18	0	ns (0.5636) vs. N2 her on EV (+males starting on day 3 of life)	Fig. 1i, Ext. Data Fig. 2a	LNB
						-0.19	<0.0001 vs. N2 on oud-2.1 RNAi (no males)		LNB
	N2 on delm-2 RNAi (no males)	20	23	35	15	0	ns (0.4924) vs. N2 her on EV (no males)	Fig. 1i, Ext. Data Fig. 2a, d	LNB
	N2 on delm-2 RNAi (+males starting on day 3 of life)	20	19	39	12	0.12	0.0007 vs. N2 her on EV (+males starting on day 3 of life)	Fig. 1i, Ext. Data Fig. 2a, d	LNB
						-0.17	0.0003 vs. N2 on delm-2 RNAi (no males)		LNB
	N2 on col-43 RNAi (no males)	20	23	35	10	0	ns (0.2241) vs. N2 her on EV (no males)	Fig. 1i, Ext. Data Fig. 2a, e	LNB
	N2 on col-43 RNAi (+males starting on day 3 of life)	20	19	35	11	0.12	0.0082 vs. N2 her on EV (+males starting on day 3 of life)	Fig. 1i, Ext. Data Fig. 2a, e	LNB
						-0.17	<0.0001 vs. N2 on col-43 RNAi (no males)		LNB
	N2 on T16G1.6 RNAi (no males)	20	23	33	10	0	ns (0.8761) vs. N2 her on EV (no males)	Fig. 1i, Ext. Data Fig. 2a	LNB
	N2 on T16G1.6 RNAi (+males starting on day 3 of life)	20	17	37	14	0	ns (0.8802) vs. N2 her on EV (+males starting on day 3 of life)	Fig. 1i, Ext. Data Fig. 2a	LNB
						-0.26	<0.0001 vs. N2 on T16G1.6 RNAi (no males)		LNB
	N2 her on EV (no males)	20	21	37	16			Fig. 1i, Ext. Data Fig. 2a, g, f	LNB
	N2 her on EV (+males starting on day 3 of life)	20	16	33	16	-0.24	<0.0001 vs. N2 her on EV (no males)	Fig. 1i, Ext. Data Fig. 2a, g, f	LNB
	N2 on utx-1 RNAi (no males)	20	21	35	19	0	ns (0.4223) vs. N2 her on EV (no males)	not shown	LNB
	N2 on utx-1 RNAi (+males starting on day 3 of life)	20	17	31	20	0.06	0.0014 vs. N2 her on EV (+males starting on day 3 of life)	not shown	LNB
						-0.19	0.0178 vs. N2 on utx-1 RNAi (no males)		LNB
	N2 on efn-4 RNAi (no males)	20	21	31	14	0	ns (0.4530) vs. N2 her on EV (no males)	Fig. 1i, Ext. Data Fig. 2a	LNB
	N2 on efn-4 RNAi (+males starting on day 3 of life)	20	16	31	10	0	ns (0.0610) vs. N2 her on EV (+males starting on day 3 of life)	Fig. 1i, Ext. Data Fig. 2a	LNB
						-0.24	0.0006 vs. N2 on efn-4 RNAi (no males)		LNB
	N2 on acbp-3 RNAi (no males)	20	21	33	8	0	ns (0.5478) vs. N2 her on EV (no males)	Fig. 1i, Ext. Data Fig. 2a, g	LNB
	N2 on acbp-3 RNAi (+males starting on day 3 of life)	20	16	31	14	0	0.0036 vs. N2 her on EV (+males starting on day 3 of life)	Fig. 1i, Ext. Data Fig. 2a, g	LNB
						-0.24	0.0042 vs. N2 on acbp-3 RNAi (no males)		LNB
	N2 on M79.2 RNAi (no males)	20	19	36	17	-0.1	ns (0.7076) vs. N2 on EV RNAi (no males)	Fig. 1i, Ext. Data Fig. 2a	LNB
	N2 on M79.2 RNAi (+males starting on day 3 of life)	20	14	31	16	-0.13	ns (0.7535) vs. N2 her on EV (+males starting on day 3 of life)	Fig. 1i, Ext. Data Fig. 2a	LNB
						-0.26	0.0004 vs. N2 on M79.2 RNAi (no males)		LNB
	N2 on cyp-25A3 RNAi (no males)	20	24	39	17	0.14	ns (0.4455) vs. N2 her on EV (no males)	Fig. 1i, Ext. Data Fig. 2a, f	LNB
	N2 on cyp-25A3 RNAi (+males starting on day 3 of life)	20	17	33	19	0.06	0.0027 vs. N2 her on EV (+males starting on day 3 of life)	Fig. 1i, Ext. Data Fig. 2a, f	LNB
						-0.29	0.0075 vs. N2 on cyp-25A3 RNAi (no males)		LNB
	N2 on T05E7.1 RNAi (no males)	20	21	33	8	0	ns (0.8105) vs. N2 her on EV (no males)	Fig. 1i, Ext. Data Fig. 2a	LNB
	N2 on T05E7.1 RNAi (+males starting on day 3 of life)	20	16	33	15	0	ns (0.0578) vs. N2 her on EV (+males starting on day 3 of life)	Fig. 1i, Ext. Data Fig. 2a	LNB
						-0.24	0.0012 vs. N2 on T05E7.1 RNAi (no males)		LNB
	N2 on oat-1 RNAi (no males)	20	24	32	12	0.14	ns (0.1558) vs. N2 her on EV (no males)	Fig. 1i, Ext. Data Fig. 2a	LNB
	N2 on oat-1 RNAi (+males starting on day 3 of life)	20	14	31	9	-0.13	ns (0.7639) vs. N2 her on EV (+males starting on day 3 of life)	Fig. 1i, Ext. Data Fig. 2a	LNB
						-0.42	<0.0001 vs. N2 on oat-1 RNAi (no males)		LNB
	N2 on K09C4.5 RNAi (no males)	20	19	36	13	-0.1	ns (0.7474) vs. N2 her on EV (no males)	Fig. 1i, Ext. Data Fig. 2a	LNB
	N2 on K09C4.5 RNAi (+males starting on day 3 of life)	20	14	29	17	-0.13	ns (0.9300) vs. N2 her on EV (+males starting on day 3 of life)	Fig. 1i, Ext. Data Fig. 2a	LNB
						-0.26	<0.0001 vs. N2 on K09C4.5 RNAi (no males)		LNB
	N2 on T02B5.3 RNAi (no males)	20	19	33	11	-0.1	ns (0.9623) vs. N2 her on EV (no males)	Fig. 1i, Ext. Data Fig. 2a	LNB
	N2 on T02B5.3 RNAi (+males starting on day 3 of life)	20	14	23	9	-0.13	ns (0.8843) vs. N2 her on EV (+males starting on day 3 of life)	Fig. 1i, Ext. Data Fig. 2a	LNB
						-0.26	<0.0001 vs. N2 on T02B5.3 RNAi (no males)		LNB
	N2 her on EV (no males)	20	21	38	8			Fig. 1i, Ext. Data Fig. 2a, b, h-k	LNB
	N2 her on EV (+males starting on day 3 of life)	20	17	59	20	-0.19	<0.0001 vs. N2 her on EV (no males)	Fig. 1i, Ext. Data Fig. 2a, b, h-k	LNB
	N2 on utx-1 RNAi (no males)	20	26	36	3	0.24	0.0124 vs. N2 her on EV (no males)	not shown	LNB
	N2 on utx-1 RNAi (+males starting on day 3 of life)	20	18	55	19	0.06	0.0006 vs. N2 her on EV (+males starting on day 3 of life)	not shown	LNB
						-0.31	<0.0001 vs. N2 on utx-1 RNAi (no males)		LNB
	N2 on pud-3 RNAi (no males)	20	18	37	10	-0.14	0.0057 vs. N2 her on EV (no males)	Fig. 1i, Ext. Data Fig. 2a	LNB
	N2 on pud-3 RNAi (+males starting on day 3 of life)	20	15	56	21	-0.12	ns (0.0554) vs. N2 her on EV (+males starting on day 3 of life)	Fig. 1i, Ext. Data Fig. 2a	LNB
						-0.17	<0.0001 vs. N2 on pud-3 RNAi (no males)		LNB
	N2 on lpr-5 RNAi (no males)	20	21	36	5	0	ns (0.8990) vs. N2 her on EV (no males)	Fig. 1i, Ext. Data Fig. 2a	LNB
	N2 on lpr-5 RNAi (+males starting on day 3 of life)	20	15	53	19	-0.12	ns (0.2487) vs. N2 her on EV (+males starting on day 3 of life)	Fig. 1i, Ext. Data Fig. 2a	LNB
						-0.29	<0.0001 vs. N2 on lpr-5 RNAi (no males)		LNB
	N2 on lpr-3 RNAi (no males)	20	21	38	12	0	ns (0.9645) vs. N2 her on EV (no males)	Fig. 1i, Ext. Data Fig. 2a	LNB
	N2 on lpr-3 RNAi (+males starting on day 3 of life)	20	17	57	22	0	ns (0.5072) vs. N2 her on EV (+males starting on day 3 of life)	Fig. 1i, Ext. Data Fig. 2a	LNB
						-0.19	<0.0001 vs. N2 on lpr-3 RNAi (no males)		LNB
	N2 on sri-40 RNAi (no males)	20	26	36	9	0.24	0.0031 vs. N2 her on EV (no males)	Fig. 1i, Ext. Data Fig. 2a, b	LNB
	N2 on sri-40 RNAi (+males starting on day 3 of life)	20	21	54	13	0.24	<0.0001 vs. N2 her on EV (+males starting on day 3 of life)	Fig. 1i, Ext. Data Fig. 2a, b	LNB
						-0.19	<0.0001 vs. N2 on sri-40 RNAi (no males)		LNB
	N2 on col-125 RNAi (no males)	20	24	38	11	0.14	ns (0.3717) vs. N2 her on EV (no males)	Fig. 1i, Ext. Data Fig. 2a, j	LNB
	N2 on col-125 RNAi (+males starting on day 3 of life)	20	17	57	15	0	0.0243 vs. N2 her on EV (+males starting on day 3 of life)	Fig. 1i, Ext. Data Fig. 2a, j	LNB
						-0.29	<0.0001 vs. N2 on col-125 RNAi (no males)		LNB
	N2 on lpr-6 RNAi (no males)	20	24	35	9	0.14	ns (0.3720) vs. N2 her on EV (no males)	Fig. 1i, Ext. Data Fig. 2a, i	LNB
	N2 on lpr-6 RNAi (+males starting on day 3 of life)	20	17	53	22	0	0.0169 vs. N2 her on EV (+males starting on day 3 of life)	Fig. 1i, Ext. Data Fig. 2a, i	LNB
						-0.29	<0.0001 vs. N2 on lpr-6 RNAi (no males)		LNB
	N2 on wrt-10 RNAi (no males)	20	24	36	9	0.14	ns (0.1952) vs. N2 her on EV (no males)	Fig. 1i, Ext. Data Fig. 2a, h	LNB
	N2 on wrt-10 RNAi (+males starting on day 3 of life)	20	17	56	10	0	0.0089 vs. N2 her on EV (+males starting on day 3 of life)	Fig. 1i, Ext. Data Fig. 2a, h	LNB
						-0.29	<0.0001 vs. N2 on wrt-10 RNAi (no males)		LNB
	N2 on sre-28 RNAi (no males)	20	24	39	10	0.14	0.0293 vs. N2 her on EV (no males)	Fig. 1i, Ext. Data Fig. 2a, k	LNB
	N2 on sre-28 RNAi (+males starting on day 3 of life)	20	17	54	17	0	0.0338 vs. N2 her on EV (+males starting on day 3 of life)	Fig. 1i, Ext. Data Fig. 2a, k	LNB
						-0.29	<0.0001 vs. N2 on sre-28 RNAi (no males)		LNB
	N2 her on EV (no males)	20	20	108	34			Fig. 4d, g, Ext. Data Fig. 4b	CT
	N2 her on EV (+males starting on day 3 of life)	20	13	108	55	-0.35	<0.0001 vs. N2 her on EV (no males)	Fig. 2e, 4d, g, Ext. Data Fig. 4b	CT
	N2 on delm-2 RNAi (no males)	20	24	108	33	0.2	<0.0001 vs. N2 her on EV (no males)	Fig. 4g, Ext. Data Fig. 4b	CT
	N2 on delm-2 RNAi (+males starting on day 3 of life)	20	16	108	63	0.23	<0.0001 vs. N2 her on EV (+males starting on day 3 of life)	Fig. 2e, 4g, Ext. Data Fig. 4b	CT
						-0.43	<0.0001 vs. N2 her on delm-2 RNAi (no males)		CT
	N2 on 1:1 EV and delm-2 RNAi (no males)	20	20	108	26	0	ns (0.2652) vs. N2 her on EV (no males)	Ext. Data Fig. 4b	CT
	N2 on 1:1 EV and delm-2 RNAi (+males starting on day 3 of life)	20	14	108	64	0.08	0.0094 vs. N2 her on EV (+males starting on day 3 of life)	Ext. Data Fig. 4b	CT
						-0.13	<0.0001 vs. N2 her on delm-2 RNAi (+males starting on day 3 of life)		CT
						-0.3	<0.0001 vs. 1:1 EV and delm-2 RNAi (no males)		CT
	N2 on acd-1 RNAi (no males)	20	20	108	27	0	ns (0.1828) vs. N2 her on EV (+males starting on day 3 of life)	Fig. 4d, Ext. Data Fig. 4b	CT
	N2 on acd-1 RNAi (+males starting on day 3 of life)	20	16	108	74	0.23	<0.0001 vs. N2 her on EV (+males starting on day 3 of life)	Fig. 4d, Ext. Data Fig. 4b	CT
						-0.2	<0.0001 vs. N2 her on acd-1 RNAi (no males)		CT
	N2 her on EV (no males)	20	22	108	42			Ext. Data Fig. 4b	LNB
	N2 her on EV (+males starting on day 3 of life)	20	16	109	72	-0.27	<0.0001 vs. N2 her on EV (no males)	Ext. Data Fig. 4b	LNB
	N2 on acd-1 RNAi (no males)	20	24	105	50	0.09	ns (0.3900) vs. N2 her on EV (no males)	Ext. Data Fig. 4b	LNB
	N2 on acd-1 RNAi (+males starting on day 3 of life)	20	18	104	63	0.13	0.0011 vs. N2 her on EV (+ males starting on day 3 of life)	Ext. Data Fig. 4b	LNB
						-0.25	<0.0001 vs. N2 her on acd-1 RNAi (no males)		LNB
	N2 on sri-40 RNAi (no males)	20	24	105	39	0.09	0.0008 vs. N2 her on EV (no males)	not shown	LNB
	N2 on sri-40 RNAi (+males starting on day 3 of life)	20	16	104	58	0	0.0027 vs. N2 her on EV (+ males starting on day 3 of life)	not shown	LNB
						-0.33	<0.0001 vs. N2 her on sri-40 (no males)		LNB
	N2 on nhx-2 RNAi (no males)	20	29	106	39	0.32	<0.0001 vs. N2 her on EV (no males)	not shown	LNB
	N2 on nhx-2 RNAi (+males starting on day 3 of life)	20	16	109	66	0	0.0081 vs. N2 her on EV (+males starting on day 3 of life)	not shown	LNB
						-0.45	<0.0001 vs. N2 her on nhx-2 RNAi (no males)		LNB
	N2 her (no males)	20	17	108	29			Ext. Data Fig. 4b	LNB
	N2 her (+ males starting on day 3 of life)	20	15	92	31	-0.12	<0.0001 vs. N2 her (no males)	Ext. Data Fig. 4b	LNB
	delm-2(ok1822) her (no males)	20	19	110	25	0.12	ns (0.6271) vs. N2 her (no males)	Ext. Data Fig. 4b	LNB
	delm-2(ok1822) her (+ males starting on day 3 of life)	20	15	96	37	0	ns (0.4284) vs. N2 her (+ males starting on day 3 of life)	Ext. Data Fig. 4b	LNB
						-0.21	<0.0001 vs. delm-2 (ok1822) her (no males)		LNB
	delm-1(ok1226) her (no males)	20	19	35	15	0.12	ns (0.6296) vs. N2 her (no males)	Ext. Data Fig. 4b	LNB
	delm-1(ok1226) her (+ males starting on day 3 of life)	20	14	42	16	-0.07	ns (0.2856) vs. N2 her (+ males starting on day 3 of life)	Ext. Data Fig. 4b	LNB
						-0.26	0.0002 vs. delm-1(ok1226) her (no males)		LNB
	mec-4(e1611) her (no males)	20	19	112	33	0.12	ns (0.3586) vs. N2 her (no males)	Ext. Data Fig. 4b	LNB
	mec-4(e1611) her (+ males starting on day 3 of life)	20	14	92	40	-0.07	<0.0001 vs. N2 her (+ males starting on day 3 of life)	Ext. Data Fig. 4b	LNB
						-0.26	<0.0001 vs. mec-4(e1611) her (no males)		LNB
	N2 her (no males)	20	24	108	27			Ext. Data Fig. 4b	LNB
	N2 her (+ males starting on day 3 of life)	20	17	105	41	-0.29	<0.0001 vs. N2 her (no males)	Ext. Data Fig. 4b	LNB
	delm-2(ok1822) her (no males)	20	26	112	31	0.08	0.0190 vs. N2 her (no males)	Ext. Data Fig. 4b	LNB
	delm-2(ok1822) her (+ males starting on day 3 of life)	20	18	106	42	0.06	<0.0001 vs. N2 her (+ males starting on day 3 of life)	Ext. Data Fig. 4b	LNB
						-0.31	<0.0001 vs. delm-2 (ok1822) her (no males)		LNB
	acd-1(bz90) her (no males)	20	17	107	52	-0.29	<0.0001 vs. N2 her (no males)	Ext. Data Fig. 4b	LNB
	acd-1(bz90) her (+ males starting on day 3 of life)	20	14	106	67	-0.18	0.0014 vs. N2 her (+ males starting on day 3)	Ext. Data Fig. 4b	LNB
						-0.18	<0.0001 vs. acd-1(bz90) her (no males)		LNB
	N2 her (no males)	20	17	99	28			Ext. Data Fig. 4b, c	LNB
	N2 her (+ males starting on day 3 of life)	20	14	89	35	-0.18	<0.0001 vs. N2 her (no males)	Ext. Data Fig. 4b, c	LNB
	delm-2(ok1822) her (no males)	20	19	112	20	0.12	ns (0.7725) vs. N2 her (no males)	Ext. Data Fig. 4b	LNB
	delm-2(ok1822) her (+ males starting on day 3 of life)	20	14	91	28	0	ns (0.1245) vs. N2 her (+ males starting on day 3 of life)	Ext. Data Fig. 4b	LNB
						-0.26	<0.0001 vs. delm-2(ok1822) her (no males)		LNB
	delm-1(ok1226) her (no males)	20	19	110	17	0.12	ns (0.6073) vs. N2 her (no males)	Ext. Data Fig. 4b	LNB
	delm-1(ok1226) her (+ males starting on day 3 of life)	20	14	91	25	0	0.0417 vs. N2 her (+ males starting on day 3 of life)	Ext. Data Fig. 4b	LNB
						-0.26	<0.0001 vs. delm-1(ok1226) her (no males)		LNB
	delm-1(ok1226); delm-2(ok1822) her (no males)	20	21	104	23	0.24	0.0327 vs. N2 her (no males)	Ext. Data Fig. 4b	LNB
						0.11	0.0393 vs. delm-2(ok1822) her (no males)		LNB
						0.11	ns (0.0505) vs. delm-1(ok1226) her (no males)		LNB
	delm-1(ok1226); delm-2(ok1822) her (+ males starting on day 3 of life)	20	14	91	30	0	0.0010 vs. N2 her (+ males starting on day 3 of life)	Ext. Data Fig. 4b	LNB
						-0.33	<0.0001 vs. delm-1(ok1226); delm-2(ok1822) her (no males)		LNB
						0	0.0109 vs. delm-1(ok1226) her (+ males starting on day 3 of life)		LNB
						0	0.0101 vs. delm-2(ok1822) her (+ males starting on day 3 of life)		LNB
	acd-1(bz90) her (no males)	20	16	109	12	-0.06	<0.0001 vs. N2 her (no males)	Ext. Data Fig. 4b, c	LNB
	acd-1(bz90) her (+ males starting on day 3 of life)	20	14	93	17	0	ns (0.0764) vs. N2 her (+ males starting on day 3 of life)	Ext. Data Fig. 4b, c	LNB
						-0.12	<0.0001 vs. acd-1(bz90) her (no males)		LNB
	mec-4(e1611) her (no males)	20	16	111	18	-0.06	<0.0001 vs. N2 her (no males)	Ext. Data Fig. 4b	LNB
	mec-4(e1611) her (+ males starting on day 3 of life)	20	14	93	39	0	ns (0.8646) vs. N2 her (+ males starting on day 3 of life)	Ext. Data Fig. 4b	LNB
						-0.12	<0.0001 vs. mec-4(e1611) her (no males)		LNB
	N2 her (no males)	20	24	117	30			Ext. Data Fig. 4b, d-f	LNB
	N2 her (+ males starting on day 3 of life)	20	16	133	73	-0.33	<0.0001 vs. N2 her (no males)	Ext. Data Fig. 4b, d-f	LNB
	delm-2(ok1822) her (no males)	20	24	120	13	0	ns (0.4144) vs. N2 her (no males)	Ext. Data Fig. 4b, d	LNB
	delm-2(ok1822) her (+ males starting on day 3 of life)	20	16	138	68	0	ns (0.9769) vs. N2 her (+ males starting on day 3 of life)	Ext. Data Fig. 4b, d	LNB
						-0.33	<0.0001 vs. delm-2(ok1822) her (no males)		LNB
	delm-1(ok1226) her (no males)	20	24	119	16	0	ns (0.4413) vs. N2 her (no males)	Ext. Data Fig. 4b, e	LNB
	delm-1(ok1226) her (+ males starting on day 3 of life)	20	16	138	80	0	ns (0.3344) vs. N2 her (+ males starting on day 3 of life)	Ext. Data Fig. 4b, e	LNB
						-0.33	<0.0001 vs. delm-1(ok1226) her (no males)		LNB
	delm-1(ok1226); delm-2(ok1822) her (no males)	20	24	119	49	0	0.0233 vs. N2 her (no males)	Ext. Data Fig. 4b, f	LNB
						0	ns (0.0628) vs. delm-2(ok1822) her (no males)		LNB
						0	ns (0.1183) vs. delm-1(ok1226) her (no males)		LNB
	delm-1(ok1226); delm-2(ok1822) her (+ males starting on day 3 of life)	20	14	135	92	-0.12	ns (0.9491) vs. N2 her (+ males starting on day 3 of life)	Ext. Data Fig. 4b, f	LNB
						-0.42	<0.0001 vs. delm-1(ok1226); delm-2(e1822) her (no males)		LNB
						-0.12	ns (0.6413) vs. delm-1(ok1226) her (+ males starting on day 3 of life)		LNB
						-0.12	ns (0.7823) vs. delm-2(ok1822) her (+ males starting on day 3 of life)		LNB
	N2 her on EV (no males)	20	23	108	22			Fig. 4b, c, e	CT
	N2 her on EV (+males starting on day 3 of life)	20	14	108	30	-0.39	<0.0001 vs. N2 her on EV (no males)	Fig. 2d, 4b, c, e	CT
	N2 on acbp-3 RNAi (no males)	20	23	108	31	0	ns (0.1362) vs. N2 her on EV (no males)	Fig. 4c	CT
	N2 on acbp-3 RNAi (+males starting on day 3 of life)	20	16	108	30	0.14	<0.0001 vs. N2 her on EV (+males starting on day 3 of life)	Fig. 2d, 4c	CT
						-0.3	<0.0001 vs. N2 her on acbp-3 RNAi (no males)		CT
	N2 on col-43 RNAi (no males)	20	23	108	54	0	ns (0.7937) vs. N2 her on EV (no males)	Fig. 4b	CT
	N2 on col-43 RNAi (+males starting on day 3 of life)	20	20	108	41	0.43	<0.0001 vs. N2 her on EV (+males starting on day 3 of life)	Fig. 4b	CT
						-0.13	<0.0001 vs. N2 her on col-43 RNAi (no males)		CT
	N2 on nhx-2 RNAi (no males)	20	23	108	27	0	ns (0.2298) vs. N2 her on EV (no males)	Fig. 4e	CT
	N2 on nhx-2 RNAi (+males starting on day 3 of life)	20	18	108	28	0.29	<0.0001 vs. N2 her on EV (+males starting on day 3 of life)	Fig. 4e	CT
						-0.22	<0.0001 vs. N2 her on nhx-2 RNAi (no males)		CT
	N2 her on EV (normal media)	20	14*	127	16			Ext. Data Fig. 5b	CS
	N2 her on EV (male-conditioned media)	20	12*	122	27	-0.14	0.0376 vs. N2 her on EV (normal media)	Ext. Data Fig. 5b	CS
	N2 her on cdr-1 RNAi (normal media)	20	14*	120	27	0	ns (0.5595) vs. N2 her on EV (normal media)	Ext. Data Fig. 5c	CS
	N2 her on cdr-1 RNAi (male-conditioned media)	20	14*	118	30	0.17	ns (0.8689) vs. N2 her on EV (male conditioned media)	Ext. Data Fig. 5c	CS
						0	ns (0.1515) vs. N2 her on cdr-1 RNAi (normal media)		CS
	N2 her on cyp-35D1 RNAi (normal media)	20	16*	118	24	0.14	ns (0.3662) vs. N2 her on EV (normal media)	Ext. Data Fig. 5d	CS
	N2 her on cyp-35D1 RNAi (male-conditioned media)	20	14*	128	21	0.17	0.0028 vs. N2 her on EV (male conditioned media)	Ext. Data Fig. 5d	CS
						-0.14	ns (0.8945) vs. N2 her on cyp-35D1 RNAi (normal media)		CS
	N2 her on C33G8.3 RNAi (normal media)	20	12*	125	12	-0.14	0.0002 vs. N2 her on EV (normal media)	Ext. Data Fig. 5e	CS
	N2 her on C33G8.3 RNAi (male-conditioned media)	20	12*	132	15	0	ns (0.8523) vs. N2 her on EV (male conditioned media)	Ext. Data Fig. 5e	CS
						0	ns (0.2992) vs. N2 her on C33G8.3 RNAi (normal media)		CS
	N2 her on hmit-1.1 RNAi (normal media)	20	14*	122	14	0	0.0213 vs. N2 her on EV (normal media)	Ext. Data Fig. 5f	CS
	N2 her on hmit-1.1 RNAi (male-conditioned media)	20	14*	115	25	0.17	ns (0.4671) vs. N2 her on EV (male conditioned media)	Ext. Data Fig. 5f	CS
						0	ns (0.3925) vs. N2 her on hmit-1.1 RNAi (normal media)		CS
	N2 her on EV (normal media)	20	15*	122	33			not shown	CS
	N2 her on EV (male-conditioned media)	20	13*	107	30	-0.13	0.0234 vs. N2 her on EV (normal media)	Fig. 2f	CS
	N2 her on hmit-1.1 RNAi (normal media)	20	15*	113	26	0	ns (0.3761) vs. N2 her on EV (normal media)	not shown	CS
	N2 her on hmit-1.1 RNAi (male-conditioned media)	20	15*	124	33	0.15	0.0003 vs. N2 her on EV (male conditioned media)	Fig. 2f	CS
						0	ns (0.8952) vs. N2 her on hmit-1.1 (normal media)		CS
	N2 her on C33G8.3 RNAi (normal media)	20	15*	102	33	0	ns (0.3628) vs. N2 her on EV (normal media)	not shown	CS
	N2 her on C33G8.3 RNAi (male-conditioned media)	20	15*	117	39	0.15	ns (0.6606) vs. N2 her on EV (male conditioned media)	not shown	CS
						0	ns (0.2276) vs. N2 her on C33G8.3 RNAi (normal media)		CS
	N2 her on EV (no males)	20	20	114	32			Fig. 4h	LNB
	N2 her on EV (+males starting on day 3 of life)	20	14	113	38	-0.3	<0.0001 vs. N2 her on EV (no males)	Fig. 4h	LNB
	N2 on 1:1 EV and delm-2 RNAi (no males)	20	21	111	20	0.05	0.0001 vs. N2 her on EV (no males)	not shown	LNB
	N2 on 1:1 EV and delm-2 RNAi (+males starting on day 3 of life)	20	18	113	16	0.29	<0.0001 vs. N2 her on EV (+males starting on day 3 of life)	not shown	LNB
						-0.14	<0.0001 vs. N2 her on 1:1 EV and delm-2 RNAi (no males)		LNB
	N2 on 1:1 EV and acbp-3 RNAi (no males)	20	20	115	20	0	0.0218 vs. N2 her on EV (no males)	not shown	LNB
	N2 on 1:1 EV and acbp-3 RNAi (+males starting on day 3 of life)	20	16	118	26	0.14	<0.0001 vs. N2 her on EV (+males starting on day 3 of life)	not shown	LNB
						-0.2	<0.0001 vs. N2 her on 1:1 EV and acbp-3 RNAi (no males)		LNB
	N2 on 1:1 EV and cyp-25A3 RNAi (no males)	20	20	111	12	0	ns (0.4515) vs. N2 her on EV (no males)	not shown	LNB
	N2 on 1:1 EV and cyp-25A3 RNAi (+males starting on day 3 of life)	20	16	109	35	0.14	<0.0001 vs. N2 her on EV (+males starting on day 3 of life)	not shown	LNB
						-0.2	<0.0001 vs. N2 her on 1:1 EV and cyp-25A3 RNAi (no males)		LNB
	N2 on 1:1 acbp-3 and delm-2 RNAi (no males)	20	23	112	11	0.15	<0.0001 vs. N2 her on EV (no males)	Fig. 4h	LNB
						0.1	ns (0.5006) vs. N2 her on 1:1 EV and delm-2 RNAi (no males)		LNB
	N2 on 1:1 acbp-3 and delm-2 RNAi (+males starting on day 3 of life)	20	21	116	25	0.5	<0.0001 vs. N2 her on EV (+males starting on day 3 of life)	Fig. 4h	LNB
						0.17	<0.0001 vs. N2 her on 1:1 EV and delm-2 RNAi (+males starting on day 3 of life)		LNB
						0.31	<0.0001 vs. N2 her on 1:1 EV and acbp-3 RNAi (+males starting on day 3 of life)		LNB
						-0.09	0.0017 vs. N2 her on 1:1 acbp-3 and delm-2 RNAi (no males)		LNB
						0.05	0.0196 vs. N2 her on EV (no males)		LNB
	N2 on 1:1 cyp-25A3 and delm-2 RNAi (no males)	20	23	110	17	0.15	<0.0001 vs. N2 her on EV (no males)	not shown	LNB
						0.1	ns (0.1092) vs. N2 her on 1:1 EV and delm-2 RNAi (no males)		LNB
	N2 on 1:1 cyp-25A3 and delm-2 RNAi (+males starting on day 3 of life)	20	20	116	13	0.43	<0.0001 vs. N2 her on EV (+males starting on day 3 of life)	not shown	LNB
						0.11	0.0128 vs. N2 her on 1:1 EV and delm-2 RNAi (+males starting on day 3 of life)		LNB
						0.25	<0.0001 vs. N2 her on 1:1 EV and cyp-25A3 RNAi (+males starting on day 3 of life)		LNB
						-0.13	<0.0001 vs. N2 her on 1:1 cyp-25A3 and delm-2 RNAi (no males)		LNB
	N2 her on EV (no males)	20	17	108	14			not shown	CT
	N2 her on EV (+males starting on day 3 of life)	20	14	108	61	-0.17	<0.0001 vs. N2 her (no males)	not shown	CT
	N2 on cyp-25A3 RNAi (no males)	20	21	108	13	0.24	<0.0001 vs. N2 her (no males)	not shown	CT
	N2 on cyp-25A3 RNAi (+males starting on day 3 of life)	20	14	108	48	0	ns (0.7558) vs. N2 her on EV (+males starting on day 3 of life)	not shown	CT
						-0.33	<0.0001 vs. N2 her on cyp-25A3 RNAi (no males)		CT
	N2 her on EV (no males)	20	20	105	26			Fig. 3c	LNB
	N2 her on EV (+males starting on day 3 of life)	20	14	105	34	-0.3	<0.0001 vs. N2 her on EV (no males)	Fig. 3b, c	LNB
	N2 on 1:1 EV and delm-2 RNAi (no males)	20	22	102	31	0.1	0.0022 vs. N2 her on EV (no males)	not shown	LNB
	N2 on 1:1 EV and delm-2 RNAi (+males starting on day 3 of life)	20	18	108	36	0.29	<0.0001 vs. N2 her on EV (+males starting on day 3 of life)	Fig. 3b	LNB
						-0.18	<0.0001 vs. N2 her on 1:1 EV and delm-2 RNAi (no males)		LNB
	N2 on 1:1 EV and acbp-3 RNAi (no males)	20	25	106	41	0.25	0.0002 vs. N2 her on EV (no males)	not shown	LNB
	N2 on 1:1 EV and acbp-3 RNAi (+males starting on day 3 of life)	20	16	114	41	0.14	<0.0001 vs. N2 her on EV (+males starting on day 3 of life)	Fig. 3b	LNB
						-0.36	<0.0001 vs. N2 her on 1:1 EV and acbp-3 RNAi (no males)		LNB
	N2 on 1:1 acbp-3 and delm-2 RNAi (no males)	20	25	105	28	0.25	<0.0001 vs. N2 her on EV (no males)	Fig. 3c	LNB
						0.14	0.0038 vs. 1:1 EV and delm-2 RNAi (no males)		LNB
						0	0.0065 vs. 1:1 EV and acbp-3 RNAi (no males)		LNB
	N2 on 1:1 acbp-3 and delm-2 RNAi (+males starting on day 3 of life)	20	20	112	30	0.43	<0.0001 vs. N2 her on EV (+males starting on day 3 of life)	Fig. 3b, c	LNB
						0	0.0298 vs. N2 her on EV (no males)		LNB
						0.11	<0.0001 vs. N2 her on 1:1 EV and delm-2 RNAi (+males starting on day 3 of life)		LNB
						-0.2	<0.0001 vs. N2 her on 1:1 acbp-3 and delm-2 RNAi (no males)		LNB
						0.25	<0.0001 vs. N2 her on 1:1 EV and acbp-3 (+males starting on day 3 of life)
	N2 her on EV (no males)	20	22	106	22			not shown	CT
	N2 her on EV (+males starting on day 3 of life)	20	17	108	48	-0.23	<0.0001 vs. N2 her on EV (no males)	not shown	CT
	N2 on col-43 RNAi (no males)	20	24	108	21	0.09	<0.0001 vs. N2 her on EV (no males)	not shown	CT
	N2 on col-43 RNAi (+males starting on day 3 of life)	20	19	109	76	0.12	<0.0001 vs. N2 her on EV (+ males starting on day 3 of life)	not shown	CT
						-0.21	<0.0001 vs. N2 her on col-43 RNAi (no males)		CT
	N2 her on EV (no males)	20	20	108	21			not shown	CT
	N2 her on EV (+males starting on day 3 of life)	20	14	108	53	-0.3	<0.0001 vs. N2 her (no males)	not shown	CT
	N2 on col-20 RNAi (no males)	20	17	108	21	-0.15	<0.0001 vs. N2 her (no males)	not shown	CT
	N2 on col-20 RNAi (+males starting on day 3 of life)	20	14	108	54	0	0.0216 vs. N2 her on EV (+males starting on day 3 of life)	not shown	CT
						-0.18	<0.0001 vs. N2 her on col-20 RNAi (no males)		CT
	N2 on col-125 RNAi (no males)	20	22	108	18	0.1	ns (0.3851) vs. N2 her on EV (no males)	not shown	CT
	N2 on col-125 RNAi (+males starting on day 3 of life)	20	14	108	41	0	ns (0.1599) vs. N2 her on EV (+males starting on day 3 of life)	not shown	CT
						-0.36	<0.0001 vs. N2 her on col-125 RNAi (no males)		CT
	N2 her on EV (no males)	20	24	90	18			not shown	LNB
	N2 her on EV (+males starting on day 3 of life)	20	15	90	36	-0.37	<0.0001 vs. N2 her on EV (no males)	not shown	LNB
	N2 on sri-40 RNAi (no males)	20	24	89	12	0	ns (0.1862) vs. N2 her on EV (no males)	not shown	LNB
	N2 on sri-40 RNAi (+males starting on day 3 of life)	20	17	101	42	0.13	0.0474 vs. N2 her on EV (+males starting on day 3 of life)	not shown	LNB
						-0.29	<0.0001 vs. N2 her on sri-40 RNAi (no males)		LNB
	N2 on nhr-3 RNAi (no males)	20	24	100	18	0	ns (0.6738) vs. N2 her on EV (no males)	not shown	LNB
	N2 on nhr-3 RNAi (+males starting on day 3 of life)	20	17	99	45	0.13	0.0207 vs. N2 her on EV (+males starting on day 3 of life)	not shown	LNB
						-0.29	<0.0001 vs. N2 her on nhr-3 RNAi (no males)		LNB
	N2 her on EV (no males)	20	18	108	22			Fig. 4f	CT
	N2 her on EV (+males starting on day 3 of life)	20	14	108	41	-0.22	<0.0001 vs. N2 her on EV (no males)	Fig. 4f	CT
	N2 on sri-40 RNAi (no males)	20	20	106	30	0.11	0.0011 vs. N2 her on EV (no males)	Fig. 4f	CT
	N2 on sri-40 RNAi (+males starting on day 3 of life)	20	16	108	22	0.14	<0.0001 vs. N2 her on EV (+ males starting on day 3 of life)	Fig. 4f	CT
						-0.2	<0.0001 vs. N2 her on sri-40 RNAi (no males)		CT
	N2 her (no males)	20	20*	113	23			Fig. 4j	LNB
	N2 her (+ males starting on day 1 of adulthood)	20	11*	80	33	-0.45	<0.0001 vs. N2 her (no males)	Fig. 4j	LNB
	nuo-6(qm200) her (no males)	20	32*	116	30	0.6	<0.0001 vs. N2 her (no males)	not shown	LNB
	nuo-6(qm200) her (+ males starting on day 1 of adulthood)	20	16*	78	36	0.46	<0.0001 vs. N2 her (+ males starting on day 1 of adulthood)	not shown	LNB
						-0.5	<0.0001 vs. nuo-6(qm200) her (no males)		LNB
	isp-1(qm150) her (no males)	20	25*	88	13	0.25	<0.0001 vs. N2 her (no males)	Fig. 4j	LNB
	isp-1(qm150) her (+ males starting on day 1 of adulthood)	20	13*	55	29	0.18	ns (0.0544) vs. N2 her (+ males starting on day 1 of adulthood)	Fig. 4j	LNB
						-0.48	<0.0001 vs. isp-1(qm150) her (no males)		LNB
	clk-1 her (no males)	20	18*	120	25	-0.1	ns (0.2768) vs. N2 her (no males)	not shown	LNB
	clk-1 her (+ males starting on day 1 of adulthood)	20	11*	75	31	0	ns (0.1249) vs. N2 her (+ males starting on day 1 of adulthood)	not shown	LNB
						-0.39	<0.0001 vs. clk-1 her (no males)		LNB
	N2 her (no males)	20	17*	104	15			Fig. 4i, Ext. Data Fig. 4b	LNB
	N2 her (+ males starting on day 1 of adulthood)	20	10*	72	44	-0.41	<0.0001 vs. N2 her (no males)	Fig. 4i, Ext. Data Fig. 4b	LNB
	nuo-6(qm200) her (no males)	20	30*	105	45	0.77	<0.0001 vs. N2 her (no males)	Fig. 4i	LNB
	nuo-6(qm200) her (+ males starting on day 1 of adulthood)	20	15*	72	54	0.5	<0.0001 vs. N2 her (+ males starting on day 1 of adulthood)	Fig. 4i	LNB
						-0.5	<0.0001 vs. nuo-6(qm200) her (no males)		LNB
	delm-2(ok1822) her (no males)	20	17*	91	19	0	ns (0.3135) vs. N2 her (no males)	Ext. Data Fig. 4b	LNB
	delm-2(ok1822) her (+ males starting on day 1 of adulthood)	20	13*	61	34	0.3	0.0001 vs. N2 her (+ males starting on day 1 of adulthood)	Ext. Data Fig. 4b	LNB
						-0.24	<0.0001 vs. delm-2(ok1822) her (no males)		LNB
	N2 her on EV (no males)	20	22	90	31			not shown	LNB
	N2 her on EV (+ males starting on day 3 of life)	20	15	101	32	-0.32	<0.0001 vs. N2 her on EV (no males)	not shown	LNB
	N2 her on cco-1 RNAi (no males)	20	28	98	7	0.27	<0.0001 vs. N2 her on EV (no males)	not shown	LNB
	N2 her on cco-1 RNAi (+ males starting on day 3 of life)	20	20	104	12	0.33	<0.0001 vs. N2 her (+ males starting on day 3 of life)	not shown	LNB
						-0.39	<0.0001 vs. N2 her on cco-1 RNAi (no males)		LNB
