## Supplementary Table 11 for "Males deploy multifaceted strategies and hijack longevity pathways to induce premature demise of the opposite sex"

### Sheet: MID--WT vs. GOI
Experimental: + vs. - males		Control: + vs. 1 males		Male-Induced Lifespan Change Relative to Control
Condition	Median Lifespan Change	Condition	Median Lifespan Change	1-(Experimental Lifespan Change / Control Lifespan Change)	Source File Name	Mean
N2 on utx-1 RNAi	-0.27	N2 her on EV	-0.26	-0.0384615	2016-0713-MIDscreen#1.pzfx	-0.0454268
N2 on utx-1 RNAi	-0.19	N2 her on EV	-0.24	0.208333	2017-0519-RNAiscreen-3-7overlap.pzfx
N2 on utx-1 RNAi	-0.31	N2 her on EV	-0.19	-0.631579	2017-1009-RNAi-screen#3.pzfx
N2 on utx-1 RNAi	-0.24	N2 her on EV	-0.333333	0.28	Maures et al. Science 2014
N2 on delm-2 RNAi	-0.17	N2 her on EV	-0.26	0.346154	2016-0713-MIDscreen#1.pzfx	0.238755
N2 on delm-2 RNAi	-0.43	N2 her on EV	-0.35	-0.228571	021819_acd-1_delm-2_MID_surivivalcurve.pzfx
N2 on 1:1 EV and delm-2 RNAi	-0.3	N2 her on EV	-0.35	0.142857	021819_acd-1_delm-2_MID_surivivalcurve.pzfx
N2 on 1:1 EV and delm-2 RNAi	-0.14	N2 her on EV	-0.3	0.533333	2018-0723-MID-delm-2-cyp-25A3-acbp-3-combo.pzfx
N2 on 1:1 EV and delm-2 RNAi	-0.18	N2 her on EV	-0.3	0.4	2019-0718-acbp-3-delm-2-doubleRNAi.pzfx
N2 her on col-43 RNAi	-0.17	N2 her on EV	-0.26	0.346154	2016-0713-MIDscreen#1.pzfx	0.366592
N2 her on col-43 RNAi	-0.13	N2 her on EV	-0.39	0.666667	031819_acbp-3_col-43_nhx-2_MID_survivalcurve.pzfx
N2 her on col-43 RNAi	-0.21	N2 her on EV	-0.23	0.0869565	090118_col-43_MID_survivalcurve.pzfx
N2 on acbp-3 RNAi	-0.24	N2 her on EV	-0.24	0	2017-0519-RNAiscreen-3-7overlap.pzfx	0.0910256
N2 on acbp-3 RNAi	-0.3	N2 her on EV	-0.39	0.230769	031819_acbp-3_col-43_nhx-2_MID_survivalcurve.pzfx
N2 on 1:1 EV and acbp-3 RNAi	-0.2	N2 her on EV	-0.3	0.333333	2018-0723-MID-delm-2-cyp-25A3-acbp-3-combo.pzfx
N2 on 1:1 EV and acbp-3 RNAi	-0.36	N2 her on EV	-0.3	-0.2	2019-0718-acbp-3-delm-2-doubleRNAi.pzfx
N2 on cyp-25A3 RNAi	-0.29	N2 her on EV	-0.24	-0.208333	2017-0519-RNAiscreen-3-7overlap.pzfx	-0.272059
N2 on 1:1 EV and cyp-25A3 RNAi	-0.2	N2 her on EV	-0.3	0.333333	2018-0723-MID-delm-2-cyp-25A3-acbp-3-combo.pzfx
N2 on cyp-25A3 RNAi	-0.33	N2 her on EV	-0.17	-0.941176	092818_cyp-25a3_MID_survivalcurve.pzfx
N2 on 1:1 acbp-3 and delm-2 RNAi	-0.09	N2 her on EV	-0.3	0.7	2018-0723-MID-delm-2-cyp-25A3-acbp-3-combo.pzfx	0.516667
N2 on 1:1 acbp-3 and delm-2 RNAi	-0.2	N2 her on EV	-0.3	0.333333	2019-0718-acbp-3-delm-2-doubleRNAi.pzfx
N2 on sri-40 RNAi	-0.19	N2 her on EV	-0.19	0	2017-1009-RNAi-screen#3.pzfx	0.0212258
N2 on sri-40 RNAi	-0.33	N2 her on EV	-0.27	-0.222222	2019-0812-acd-1-nhx-2-sri-40-RNAi-pzfx
N2 on sri-40 RNAi	-0.29	N2 her on EV	-0.37	0.216216	2018-0302-sri-40-nhr-3-MID.pzfx
N2 on sri-40 RNAi	-0.2	N2 her on EV	-0.22	0.0909091	081018_sri-40_MID_survivalcurve.pzfx
N2 on col-125 RNAi	-0.29	N2 her on EV	-0.19	-0.526316	2017-1009-RNAi-screen#3.pzfx	-0.363158
N2 on col-125 RNAi	-0.36	N2 her on EV	-0.3	-0.2	101918_col-125_col-20_MID_survivalcurve.pzfx
N2 on acd-1 RNAi	-0.2	N2 her on EV	-0.35	0.428571	021819_acd-1_delm-2_MID_surivivalcurve.pzfx	0.251323
N2 on acd-1 RNAi	-0.25	N2 her on EV	-0.27	0.0740741	2019-0812-acd-1-nhx-2-sri-40-RNAi-pzfx
N2 on nhx-2 RNAi	-0.45	N2 her on EV	-0.27	-0.666667	2019-0812-acd-1-nhx-2-sri-40-RNAi-pzfx	-0.115385
N2 on nhx-2 RNAi	-0.22	N2 her on EV	-0.39	0.435897	031819_acbp-3_col-43_nhx-2_MID_survivalcurve.pzfx
delm-2(ok1822) her (no males)	-0.21	N2 her (no males)	-0.12	-0.75	2017-0526-DEG-ENaC-MID.pzfx	-0.169755
delm-2(ok1822) her (no males)	-0.31	N2 her (no males)	-0.29	-0.0689655	2017-1103-delm-2-acd-1.pzfx
delm-2(ok1822) her (no males)	-0.26	N2 her (no males)	-0.18	-0.444444	2017-0714-DEG-ENaC-MID.pzfx
delm-2(ok1822) her (no males)	-0.33	N2 her (no males)	-0.33	0	2017-0915-delm-MID.pzfx
delm-2(ok1822) her (no males)	-0.24	N2 her (no males)	-0.41	0.414634	2017-02-nuo-6-delm-2-MID.pzfx
delm-1(ok1226) her (no males)	-0.26	N2 her (no males)	-0.12	-1.16667	2017-0526-DEG-ENaC-MID.pzfx	-0.537037
delm-1(ok1226) her (no males)	-0.26	N2 her (no males)	-0.18	-0.444444	2017-0714-DEG-ENaC-MID.pzfx
delm-1(ok1226) her (no males)	-0.33	N2 her (no males)	-0.33	0	2017-0915-delm-MID.pzfx
delm-1(ok1226); delm-2(ok1822) her (no males)	-0.33	N2 her (no males)	-0.18	-0.833333	2017-0714-DEG-ENaC-MID.pzfx	-0.55303
delm-1(ok1226); delm-2(ok1822) her (no males)	-0.42	N2 her (no males)	-0.33	-0.272727	2017-0915-delm-MID.pzfx
mec-4(e1611) her (no males)	-0.26	N2 her (no males)	-0.12	-1.16667	2017-0526-DEG-ENaC-MID.pzfx	-0.416667
mec-4(e1611) her (no males)	-0.12	N2 her (no males)	-0.18	0.333333	2017-0714-DEG-ENaC-MID.pzfx
acd-1 her (no males)	-0.18	N2 her (no males)	-0.29	0.37931	2017-1103-delm-2-acd-1.pzfx	0.356322
acd-1 her (no males)	-0.12	N2 her (no males)	-0.18	0.333333	2017-0714-DEG-ENaC-MID.pzfx
nuo-6(qm200) her (no males)	-0.5	N2 her (no males)	-0.45	-0.111111	2016-0829-MitoMutantLifespan.pzfx	-0.165312
nuo-6(qm200) her (no males)	-0.5	N2 her (no males)	-0.41	-0.219512	2017-02-nuo-6-delm-2-MID.pzfx
daf-2 (e1370) her	-0.612245	N2 her (no males)	-0.190476	-2.21429	Maures et al. Science 2014	-2.21429
daf-2 (e1370) her	-0.612245	N2 her (no males)	-0.190476	-2.21429	Maures et al. Science 2014

### Sheet: MID
Condition A	Condition B	Median Lifespan Change	Source File Name	Mean
N2 on utx-1 RNAi	N2 her on EV	0.12	2016-0713-MIDscreen#1.pzfx	0.149286
N2 on utx-1 RNAi	N2 her on EV	0.06	2017-0519-RNAiscreen-3-7overlap.pzfx
N2 on utx-1 RNAi	N2 her on EV	0.06	2017-1009-RNAi-screen#3.pzfx
N2 on utx-1 RNAi	N2 her on EV	0.357143	Maures et al. Science 2014
N2 on delm-2 RNAi	N2 her on EV	0.12	2016-0713-MIDscreen#1.pzfx	0.202
N2 on delm-2 RNAi	N2 her on EV	0.23	021819_acd-1_delm-2_MID_surivivalcurve.pzfx
N2 on 1:1 EV and delm-2 RNAi	N2 her on EV	0.08	021819_acd-1_delm-2_MID_surivivalcurve.pzfx
N2 on 1:1 EV and delm-2 RNAi	N2 her on EV	0.29	2018-0723-MID-delm-2-cyp-25A3-acbp-3-combo.pzfx
N2 on 1:1 EV and delm-2 RNAi	N2 her on EV	0.29	2019-0718-acbp-3-delm-2-doubleRNAi.pzfx
N2 her on col-43 RNAi	N2 her on EV	0.12	2016-0713-MIDscreen#1.pzfx	0.223333
N2 her on col-43 RNAi	N2 her on EV	0.43	031819_acbp-3_col-43_nhx-2_MID_survivalcurve.pzfx
N2 her on col-43 RNAi	N2 her on EV	0.12	090118_col-43_MID_survivalcurve.pzfx
N2 on acbp-3 RNAi	N2 her on EV	0	2017-0519-RNAiscreen-3-7overlap.pzfx	0.105
N2 on acbp-3 RNAi	N2 her on EV	0.14	031819_acbp-3_col-43_nhx-2_MID_survivalcurve.pzfx
N2 on 1:1 EV and acbp-3 RNAi	N2 her on EV	0.14	2018-0723-MID-delm-2-cyp-25A3-acbp-3-combo.pzfx
N2 on 1:1 EV and acbp-3 RNAi	N2 her on EV	0.14	2019-0718-acbp-3-delm-2-doubleRNAi.pzfx
N2 on cyp-25A3 RNAi	N2 her on EV	0.14	2017-0519-RNAiscreen-3-7overlap.pzfx	0.0933333
N2 on 1:1 EV and cyp-25A3 RNAi	N2 her on EV	0.14	2018-0723-MID-delm-2-cyp-25A3-acbp-3-combo.pzfx
N2 on cyp-25A3 RNAi	N2 her on EV	0	092818_cyp-25a3_MID_survivalcurve.pzfx
N2 on 1:1 acbp-3 and delm-2 RNAi	N2 her on EV	0.5	2018-0723-MID-delm-2-cyp-25A3-acbp-3-combo.pzfx	0.465
N2 on 1:1 acbp-3 and delm-2 RNAi	N2 her on EV	0.43	2019-0718-acbp-3-delm-2-doubleRNAi.pzfx
N2 on sri-40 RNAi	N2 her on EV	0.24	2017-1009-RNAi-screen#3.pzfx	0.1275
N2 on sri-40 RNAi	N2 her on EV	0	2019-0812-acd-1-nhx-2-sri-40-RNAi-pzfx
N2 on sri-40 RNAi	N2 her on EV	0.13	2018-0302-sri-40-nhr-3-MID.pzfx
N2 on sri-40 RNAi	N2 her on EV	0.14	081018_sri-40_MID_survivalcurve.pzfx
N2 on col-125 RNAi	N2 her on EV	0	2017-1009-RNAi-screen#3.pzfx	0
N2 on col-125 RNAi	N2 her on EV	0	101918_col-125_col-20_MID_survivalcurve.pzfx
N2 on acd-1 RNAi	N2 her on EV	0.23	021819_acd-1_delm-2_MID_surivivalcurve.pzfx	0.18
N2 on acd-1 RNAi	N2 her on EV	0.13	2019-0812-acd-1-nhx-2-sri-40-RNAi-pzfx
N2 on nhx-2 RNAi	N2 her on EV	0	2019-0812-acd-1-nhx-2-sri-40-RNAi-pzfx	0.145
N2 on nhx-2 RNAi	N2 her on EV	0.29	031819_acbp-3_col-43_nhx-2_MID_survivalcurve.pzfx
delm-2(ok1822) her	N2 her	0	2017-0526-DEG-ENaC-MID.pzfx	0.072
delm-2(ok1822) her	N2 her	0.06	2017-1103-delm-2-acd-1.pzfx
delm-2(ok1822) her	N2 her	0	2017-0714-DEG-ENaC-MID.pzfx
delm-2(ok1822) her	N2 her	0	2017-0915-delm-MID.pzfx
delm-2(ok1822) her	N2 her	0.3	2017-02-nuo-6-delm-2-MID.pzfx
delm-1(ok1226) her (no males)	N2 her	-0.07	2017-0526-DEG-ENaC-MID.pzfx	-0.0233333
delm-1(ok1226) her (no males)	N2 her	0	2017-0714-DEG-ENaC-MID.pzfx
delm-1(ok1226) her (no males)	N2 her	0	2017-0915-delm-MID.pzfx
delm-1(ok1226); delm-2(ok1822) her	N2 her	0	2017-0714-DEG-ENaC-MID.pzfx	-0.06
delm-1(ok1226); delm-2(ok1822) her	N2 her	-0.12	2017-0915-delm-MID.pzfx
mec-4(e1611) her	N2 her	-0.07	2017-0526-DEG-ENaC-MID.pzfx	-0.035
mec-4(e1611) her	N2 her	0	2017-0714-DEG-ENaC-MID.pzfx
acd-1 her (no males)	N2 her	-0.18	2017-1103-delm-2-acd-1.pzfx	-0.09
acd-1 her (no males)	N2 her	0	2017-0714-DEG-ENaC-MID.pzfx
nuo-6(qm200) her	N2 her	0.46	2016-0829-MitoMutantLifespan.pzfx	0.48
nuo-6(qm200) her	N2 her	0.5	2017-02-nuo-6-delm-2-MID.pzfx
daf-2 (e1370) her	N2 her	0.117647	Maures et al. Science 2014	0.117647
daf-2 (e1370) her	N2 her	0.117647	Maures et al. Science 2014

### Sheet: no males
Condition A	Condition B	Median Lifespan Change	Source File Name	Mean
N2 on utx-1 RNAi	N2 her on EV	0.13	2016-0713-MIDscreen#1.pzfx	0.140119
N2 on utx-1 RNAi	N2 her on EV	0	2017-0519-RNAiscreen-3-7overlap.pzfx
N2 on utx-1 RNAi	N2 her on EV	0.24	2017-1009-RNAi-screen#3.pzfx
N2 on utx-1 RNAi	N2 her on EV	0.190476	Maures et al. Science 2014
N2 on delm-2 RNAi	N2 her on EV	0	2016-0713-MIDscreen#1.pzfx	0.086
N2 on delm-2 RNAi	N2 her on EV	0.2	021819_acd-1_delm-2_MID_surivivalcurve.pzfx
N2 on 1:1 EV and delm-2 RNAi	N2 her on EV	0.08	021819_acd-1_delm-2_MID_surivivalcurve.pzfx
N2 on 1:1 EV and delm-2 RNAi	N2 her on EV	0.05	2018-0723-MID-delm-2-cyp-25A3-acbp-3-combo.pzfx
N2 on 1:1 EV and delm-2 RNAi	N2 her on EV	0.1	2019-0718-acbp-3-delm-2-doubleRNAi.pzfx
N2 her on col-43 RNAi	N2 her on EV	0	2016-0713-MIDscreen#1.pzfx	0.03
N2 her on col-43 RNAi	N2 her on EV	0	031819_acbp-3_col-43_nhx-2_MID_survivalcurve.pzfx
N2 her on col-43 RNAi	N2 her on EV	0.09	090118_col-43_MID_survivalcurve.pzfx
N2 on acbp-3 RNAi	N2 her on EV	0	2017-0519-RNAiscreen-3-7overlap.pzfx	0.0625
N2 on acbp-3 RNAi	N2 her on EV	0	031819_acbp-3_col-43_nhx-2_MID_survivalcurve.pzfx
N2 on 1:1 EV and acbp-3 RNAi	N2 her on EV	0	2018-0723-MID-delm-2-cyp-25A3-acbp-3-combo.pzfx
N2 on 1:1 EV and acbp-3 RNAi	N2 her on EV	0.25	2019-0718-acbp-3-delm-2-doubleRNAi.pzfx
N2 on cyp-25A3 RNAi	N2 her on EV	0.14	2017-0519-RNAiscreen-3-7overlap.pzfx	0.173333
N2 on 1:1 EV and cyp-25A3 RNAi	N2 her on EV	0.14	2018-0723-MID-delm-2-cyp-25A3-acbp-3-combo.pzfx
N2 on cyp-25A3 RNAi	N2 her on EV	0.24	092818_cyp-25a3_MID_survivalcurve.pzfx
N2 on 1:1 acbp-3 and delm-2 RNAi	N2 her on EV	0.15	2018-0723-MID-delm-2-cyp-25A3-acbp-3-combo.pzfx	0.2
N2 on 1:1 acbp-3 and delm-2 RNAi	N2 her on EV	0.25	2019-0718-acbp-3-delm-2-doubleRNAi.pzfx
N2 on sri-40 RNAi	N2 her on EV	0.24	2017-1009-RNAi-screen#3.pzfx	0.11
N2 on sri-40 RNAi	N2 her on EV	0.09	2019-0812-acd-1-nhx-2-sri-40-RNAi-pzfx
N2 on sri-40 RNAi	N2 her on EV	0	2018-0302-sri-40-nhr-3-MID.pzfx
N2 on sri-40 RNAi	N2 her on EV	0.11	081018_sri-40_MID_survivalcurve.pzfx
N2 on col-125 RNAi	N2 her on EV	0.14	2017-1009-RNAi-screen#3.pzfx	0.12
N2 on col-125 RNAi	N2 her on EV	0.1	101918_col-125_col-20_MID_survivalcurve.pzfx
N2 on acd-1 RNAi	N2 her on EV	0	021819_acd-1_delm-2_MID_surivivalcurve.pzfx	0.045
N2 on acd-1 RNAi	N2 her on EV	0.09	2019-0812-acd-1-nhx-2-sri-40-RNAi-pzfx
N2 on nhx-2 RNAi	N2 her on EV	0.32	2019-0812-acd-1-nhx-2-sri-40-RNAi-pzfx	0.16
N2 on nhx-2 RNAi	N2 her on EV	0	031819_acbp-3_col-43_nhx-2_MID_survivalcurve.pzfx
delm-2(ok1822) her	N2 her	0.12	2017-0526-DEG-ENaC-MID.pzfx	0.064
delm-2(ok1822) her	N2 her	0.08	2017-1103-delm-2-acd-1.pzfx
delm-2(ok1822) her	N2 her	0.12	2017-0714-DEG-ENaC-MID.pzfx
delm-2(ok1822) her	N2 her	0	2017-0915-delm-MID.pzfx
delm-2(ok1822) her	N2 her	0	2017-02-nuo-6-delm-2-MID.pzfx
delm-1(ok1226) her (no males)	N2 her	0.12	2017-0526-DEG-ENaC-MID.pzfx	0.08
delm-1(ok1226) her (no males)	N2 her	0.12	2017-0714-DEG-ENaC-MID.pzfx
delm-1(ok1226) her (no males)	N2 her	0	2017-0915-delm-MID.pzfx
delm-1(ok1226); delm-2(ok1822) her	N2 her	0.24	2017-0714-DEG-ENaC-MID.pzfx	0.12
delm-1(ok1226); delm-2(ok1822) her	N2 her	0	2017-0915-delm-MID.pzfx
mec-4(e1611) her	N2 her	0.12	2017-0526-DEG-ENaC-MID.pzfx	0.03
mec-4(e1611) her	N2 her	-0.06	2017-0714-DEG-ENaC-MID.pzfx
acd-1(bx90) her (no males)	N2 her	-0.29	2017-1103-delm-2-acd-1.pzfx	-0.145
acd-1(bx90) her (no males)	N2 her	0	2017-0714-DEG-ENaC-MID.pzfx
nuo-6(qm200) her	N2 her	0.6	2016-0829-MitoMutantLifespan.pzfx	0.685
nuo-6(qm200) her	N2 her	0.77	2017-02-nuo-6-delm-2-MID.pzfx
daf-2 (e1370) her	N2 her	1.33333	Maures et al. Science 2014	1.33333
daf-2 (e1370) her	N2 her	1.33333	Maures et al. Science 2014

### Sheet: summary
Condition	WT vs. GOI	MID	no males
N2 on 1:1 acbp-3 and delm-2 RNAi	0.516667	0.465	0.2
N2 her on col-43 RNAi	0.366592	0.223333	0.03
acd-1 her (no males)	0.356322	-0.09	-0.145
N2 on acd-1 RNAi	0.251323	0.18	0.045
N2 on delm-2 RNAi	0.238755	0.202	0.086
N2 on acbp-3 RNAi	0.0910256	0.105	0.0625
N2 on utx-1 RNAi	-0.05	0.149286	0.140119
N2 on sri-40 RNAi	0.02	0.1275	0.11
N2 on nhx-2 RNAi	-0.115385	0.145	0.16
nuo-6(qm200) her (no males)	-0.165312	0.48	0.685
delm-2(ok1822) her (no males)	-0.169755	0.072	0.064
N2 on cyp-25A3 RNAi	-0.272059	0.0933333	0.173333
mec-4(e1611) her (no males)	-0.416667	-0.035	0.03
N2 on col-125 RNAi	-0.36	0	0.115
delm-1(ok1226) her (no males)	-0.537037	-0.0233333	0.08
delm-1(ok1226); delm-2(ok1822) her (no males)	-0.55303	-0.06	0.12
daf-2 (e1370) her	-2.21429	0.117647	1.33333
